# NanoDel: Identification of large-scale mitochondrial DNA deletions using long-read sequencing

**DOI:** 10.1101/2025.09.19.677263

**Authors:** C. Fearn, J. Poulton, C. Fratter, C. Oliva, C. Griguer, R. A. Baldock, S.C. Robson, R.E. McGeehan

## Abstract

**Motivation:** Traditional methods for detecting large-scale mitochondrial DNA (mtDNA) deletions (LSMDs) in cells present challenges, i.e. *a priori* information, high DNA inputs, poor sensitivity and are not always quantitative. Mitigation can be achieved through high throughput DNA sequencing using e.g. Illumina and Oxford Nanopore Technologies (ONT), in combination with LSMD breakpoint identification and quantification using bioinformatic tools. Splice-aware RNA alignment tools increase the sensitivity for detecting LSMD breakpoints compared with DNA aligners. Long-read sequencing (LRS) also offers potential advantages over short read sequencing, e.g. greater read lengths and capturing variants on single reads. No existing pipelines capture the benefits of both a splice-aware alignment tool and LRS.

**Results:** We developed “NanoDel”, a LRS pipeline, to sensitively and accurately detect cellular LSMDs. Using artificial datasets, “NanoDel” was more sensitive and accurate than other pipelines. In samples diagnosed with mitochondrial disease, it identified both known and previously uncharacterised (including mixtures) of LSMDs, without *a priori* information. LSMD breakpoints were found in *mt-co1, mt-cyb, mt-nd6* and *mt-nd5* genes. Analysis of selected LSMDs revealed proximity to repeat and putative G-quadruplex motifs, and occurrence in a range of healthy and pathological tissues, indicating potential for a shared vulnerability landscape in mtDNA, shaped by sequence motifs and structural constraints. “NanoDel” combined with one-amplicon, not two-amplicon, LR-PCR offers a robust strategy with clinical application for detecting LSMDs across a variety of cell/tissue samples, and it’s application across a broader range of samples, will yield new mechanistic insights into LSMD formation, and further our understanding of mtDNA instability.
