## Supplementary material for "NanoDel: Identification of large-scale mitochondrial DNA deletions using long-read sequencing": S1_Table

### Sheet: Sheet1
	Mitochondrial disease	Clinical Features	nDNA alteration	mtDNA alteration	OXPHOS impact	Ref (s)
	KSS	Neuromuscular mitochondrial encephalomyopathy	n.a.	LSMDs (1.3-7.9kb) and duplications e.g. a 4.9kb deletion	Reduced complex I protein and activity	Moraes et al., 1989
	MELAS	Multisystem disorder before 20 years	n.a.	SNVs e.g. the m.3243A>G in mt-tl1 encoding mitochondrial tRNALeu(UUR)	Reduced protein synthesis, especially those rich in leucine such as MT-ND6 leading to reduced complex I activity	El-Hattab et al., 2015; Karicheva et al., 2011
	LHON	Progressive visual loss in young males	n.a.	SNVs, e.g. m.3460G>A, m.11778G>A, and m.14484T>C in complex I genes	Reduced MT-ND1, MT-ND4, and MT-ND6, respectively, and reduced complex I activity	Kirches, 2011
	AHS	Seizures (2-4 year olds), hepatopathy and liver failure (17-24 year olds)	Biallelic SNVs in POLG	Depletion	Reduced complex I and IV activity	Davidzon et al., 2005, Saneto et al., 2013
	KSS - Kearns-Sayre syndrome, MELAS - Mitochondrial encephalomyopathy, LHON - Leber’s Hereditary Optic Neuropathy , AHS - Alpers-Huttenlocher syndrome , n.a. - not applicable, LSMD - large scale mtDNA deletions, SNV - single nucleotide variation, POLG - catalytic subunit of the nuclear encoded mtDNA-specific polymerase crucial for mtDNA replication.
