## Supplementary material for "NanoDel: Identification of large-scale mitochondrial DNA deletions using long-read sequencing": S2A_Table

### Sheet: Sheet1
		BioSample Name	Accession No.	Source (Company)	Source (Tissue)	Ref
		UOP_9_cells_143B	SAMN53383579	Kerafast	Osteosarcoma	This study
		UOP_10_cells_Rho-zero	SAMN53383580	Kerafast	Osteosarcoma (143B with mtDNA eliminated)	n.a.
		UOP_11_cells_SC1800-1	SAMN53383581	ScienCell Research Laboratories	Adult, cerebral cortex, non‐neoplastic astrocyte	Lloyd et al. 2015
		UOP_12_cells_SC1800-2	SAMN53383582	ScienCell Research Laboratories	Adult, cerebral cortex, non‐neoplastic astrocyte	This study
		SRA - sequencing read archive
		n.a. - not applicable
