## Supplementary material for "NanoDel: Identification of large-scale mitochondrial DNA deletions using long-read sequencing": S3_Table

### Sheet: Sheet1
		Name	PCR Strategy	Gene	Nucleotide Position	Sequence (5’-3’)	Product size (bp)
		Alt Human LR-PCR F	1 amplicon	D-Loop	16523-16543	AAGCCTAAATAGCCCACACG	16299
		Alt Human LR-PCR R	1 amplicon	D-Loop	16199 -16219	GTGGCTTTGGAGTTGCAGTT
		Human CytbF	2 amplicons	mt-cytb	15029-15049	TTCCTACACATCGGGCGAGG	8573
		Human CybtR	2 amplicons	mt-cytb	15731-15750	AGAATGAGGAGGTCTGCGGC
		Human LongF	2 amplicons	mt-co1	6578-6603	AGGAGACCCCATTCTATACCAACACC	9128
		Human LongR	2 amplicons	mt-co1	7053-7078	CCTCCTATGATGGCAAATACAGCTCC
